# Dabigatran prevents lipopolysaccharide mediated apoptosis in zebrafish through a thrombin independent mechanism

**DOI:** 10.1101/2025.10.03.680206

**Authors:** Annelore I. T. Fleischmann, William H. Woodhams, Ritta Mouayed, Timmy Joseph, Xiangyu Sui, Murat Yaman, Stefan Oehlers, Jordan A. Shavit, Vinitha A. Jacob

## Abstract

Endotoxemia is a feature of sepsis pathogenesis and has also been found to mediate the pathophysiology of multiple inflammatory conditions. In this work, we use a lipopolysaccharide (LPS) induced endotoxemia model in zebrafish to identify novel mediators of LPS toxicity. We performed transcriptomic studies on LPS-treated larvae, followed by *in silico* analysis, which revealed associations between the signatures of LPS-treated embryos and those of drugs involving diverse pathways. In parallel, we performed an *in vivo* screen using >1,500 FDA-approved compounds and identified multiple novel small molecules that reduced inflammation and prevented LPS toxicity. We focused on the direct thrombin inhibitor dabigatran, which was identified through both the *in vivo* and *in silico* analyses. We found that dabigatran co-administration significantly reduced the expression of inflammatory cytokines and completely protected zebrafish from endotoxemic death due to LPS. Surprisingly, we found that this protection occurs in prothrombin mutant fish, proving that protection from endotoxemia occurs independently of the anticoagulant function of dabigatran. We additionally found that dabigatran administration significantly decreased nitric oxide production and apoptosis compared to LPS treatment alone, suggesting possible mechanisms by which protection from endotoxemia is achieved. In summary, we identify several novel small molecules that prevent LPS-induced endotoxemia and show that one such small molecule, dabigatran, exerts a thrombin-independent effect on nitric oxide production and apoptosis. This and the other identified small molecules warrant further exploration in inflammatory conditions including sepsis.
