## Supplementary material for "Dabigatran prevents lipopolysaccharide mediated apoptosis in zebrafish through a thrombin independent mechanism": Table S3

### Sheet: Sheet1
	Forward Primer	Reverse Primer
tnfa	CAGGGCAATCAACAAGATGG	TGGTCCTGGTCATCTCTCCA
il1b	CTCCACATCTCGTACTCAAGGAGA	GCTGATTGTAGTTCTCGTCTTTGGA
il6	AGACCGCTGCCTGTCTAAAA	TTTGATGTCGTTCACCAGGA
il11a	ACGCTGACTCGGAATCTATTGAAAG	GTCTGTCAGCTTTGGTATGCTGT
mmp9	TGGAAGGATCTATGCAGAGAGGAAA	GGCAGAAGTAGAAGAATCCCTTGTAG
cxcl8b.1	TCTTCAAGATGATGAAGTTGAGCGT	GTCCTTTCTTAAGTGTGGCGATGA
csf3b	AAATCTGAGGATTTAACACTGGAGGA	TTCAGCAGGACTCTGTGATGAAG
irg1l	GCATAAATCTGCACTAGATGTGGC	ATTCTTTGGCTGTACGCTCTGAATA
mxe	GGTACAGGAGTATGTAAAGACACGC	AACACTGGAGTGAACAATGTCTGTA
TFa	GCCAAGAGCACAGGAAAGAA	GCAGCACGTGAAGGTAGATAAG
TFb	GACCCAAACCTGTCAACTACA	ACTCTGTCTCTGTGCTTCTAATG
grk5	TTAAAGGAGTCACTCTTGATGAGGC	ACACTCGGTCTCGATCATCTCG
f2rl2	GGAGAGTATTTGTGCCGCTG	GATTCTGGAATATTTTGATGCTGGA
Table S3	qPCR Primer Sequences
